# A membrane-free spot-plating protocol for *Agrobacterium*-mediated transformation of diverse yeasts

**DOI:** 10.64898/2026.03.02.708628

**Authors:** Matthew R. Incha, Matthew J. Szarzanowicz, Gina M. Geiselman, Amy Lanctot, Paul A. Adamczyk, Valentina E. Garcia, Mitchell G. Thompson, Patrick M. Shih, John M. Gladden, Di Liu

**Author notes:** Correspondence should be addressed to Di Liu.

## Abstract

*Agrobacterium*-mediated transformation (AMT) is a critical method for genetic manipulation of non-model fungi, yet it remains a laborious and inefficient technique. When cocultured in acetosyringone-supplemented induction medium, *Agrobacterium* transfers DNA directly into yeast cells using its virulence machinery. Membrane filters are commonly used to support the co-culture of yeast and *Agrobacterium* on agar plates, however some reports demonstrate that these filters are unnecessary for specific yeast species. Here we confirm across diverse budding yeasts that membrane filters are not necessary for effective AMT. Concentrating the cells via centrifugation and “spotting” the cell pellet directly onto the induction medium proved effective. This reduces hands-on time to 15 minutes and eliminates filter cost. In the oleaginous yeast, *Rhodotorula* toruloides, this simplified method increases transformation efficiency by 66% to 2,500 transformants per 10^6^ recipient cells. We further optimized the *Agrobacterium*:*Rhodotorula* cell ratio and culture resuspension volume to achieve more than 200,000 CFU per transformation representing a 2-3 fold improvement over previously implemented protocols. This spot-plating method was successfully applied to seven yeast species, including one for which genetic transformation has not previously been reported, *Botryozyma nematodophila*. This approach highlights the broad applicability of the spot-plating method across diverse yeast systems. Furthermore, this method could facilitate high-throughput transformation workflows that are critical for genome-scale functional studies.
