## Supplementary Tables for "A membrane-free spot-plating protocol for *Agrobacterium*-mediated transformation of diverse yeasts"

### Sheet: Table_S1
Species	Source	Provided by
Agrobacterium tumefaciens EHA105	https://doi.org/10.1007/BF01977351	Prof. Patrick Shih
Escherichia coli NEBturbo	NEB	NEB
Rhodotorula toruloides NBRC 0880	NBRC	NBRC
Saccharomyces cerevisae S288c	https://doi.org/10.1093/genetics/113.1.35	Prof. Graham Hudson
Kluyveromyces marxianus km1	https://doi.org/10.1128/mbio.01410-18	Prof. Rachel Brem
Metschnikowia pulcherrima 40-214 (ATCC 18406)	Phaff Collection, Davis, CA	Prof. Rachel Brem
Botryozyma nematodophila CBS 7442	CBS, https://doi.org/10.1007/BF00713936	Prof. Rachel Brem
Pichia pastoris X-33	Invitrogen	Invitrogen
Ogataea parapolymorpha DL-1 (ATCC 26012)	ATCC	Prof. John Dueber
Lipomyces tetrasporus NRRL Y-11562 (CBS 5910)	CBS, https://doi.org/10.1007/BF00394382	Dr. Ziyu Dai

### Sheet: Table_S2
Plasmid	Part ID	Source
pVL_sR2rn_f14sg		This Work
pVR_sATn_fS3sg		This Work
pVR_sATon_fS3sg		This Work
pVR_sLRln_fLTsg		This Work
pVR_sATk_fS3sg		This Work
pVR_sATk_fS3sg_hom		This Work

### Sheet: Table_S3
Strain	Plasmid	Nourseothricin (mg/L)	Replicate 1 CFU	Replicate 2 CFU	Replicate 3 CFU
Kluyveromyces marxianus Km1	pVR_sATn_fS3sg	100	1620	2270	6410
		50	8200	1780	2600
	pVR_sATon_fS3sg	100	10100	3590	3170
		50	3250	10500	3650
	pVR_sLRln_fLTsg	100	0	0	0
		50	0	0	0
Metschnikowia pulcherrima 40-124	pVR_sATon_fS3sg	100	12900	32000	48100
		50	43700	33900	10000
	pVR_sLRln_fLTsg	100	59000	22000	10000
		50	52000	10000	24500
	pVR_sATn_fS3sg	100	0	0	0
		50	0	0	0
Ogataea parapolymorpha DL1	pVR_sLRln_fLTsg	100	10	20	0
		50	10	80	20
	pVR_sATn_fS3sg	100	40	50	60
		50	10	20	10
	pVR_sATon_fS3sg	100	220	70	70
		50	80	110	50
Pichia pastoris X-33	pVR_sLRln_fLTsg	100	30	20	0
		50	20	10	10
	pVR_sATn_fS3sg	100	140	160	220
		50	270	140	160
	pVR_sATon_fS3sg	100	400	730	900
		50	600	1460	1440
Lipomyces tetrasporus NRRL Y-11562	pVR_sLRln_fLTsg	100	2300	900	620
		50	2460	1080	2540
	pVR_sATn_fS3sg	100	140	30	10
		50	320	0	30
	pVR_sATon_fS3sg	100	240	210	460
		50	230	600	300
Botryozyma nematodophila CBS 7442	pVR_sLRln_fLTsg	100	0	20	20
		50	10	80	60
	pVR_sATn_fS3sg	100	0	20	0
		50	130	120	80
	pVR_sATon_fS3sg	100	20	0	0
		50	20	150	70
